# Generative design of antibody Fc interactions by deep mutational learning

**DOI:** 10.1101/2025.10.10.681689

**Authors:** Edward B. Irvine, Evangelos Stamkopoulos, Thomas Bikias, Joshua Kämpf, Lester Frei, Nick Schürmann, Albin Thaqi, Helen Schmid, Dimitri Coukos, Huilin Yang, Neda Nedeva, Raphael Pauli, Jonas Blatter, Chiara Rodella, Annmaree K. Warrender, Mason Minot, Giuliano Berloffa, Derek M. Mason, William Kelton, Sai T. Reddy

**Author notes:** Correspondence (EBI), (WK), (STR). Equal contribution (Edward B. Irvine, Evangelos Stamkopoulos, Thomas Bikias).

## Abstract

Antibodies have transformed modern medicine. Their remarkable therapeutic success stems from the fact that they do two things at once. The variable (Fab) domain recognizes a target, while the constant (Fc) domain determines how that recognition event is acted on by the immune system. The Fc carries out these instructions by interacting with a complex network of Fc-receptors expressed across diverse immune cells. Yet the ability to rewrite these instructions remains limited, as Fc-receptors bind overlapping surfaces on the Fc, making it difficult to engineer antibodies with precise patterns of receptor engagement. Here we introduce a new paradigm for Fc engineering, combining high-throughput experimental screening with deep learning to design antibodies with programmable patterns of Fc-receptor engagement. We constructed a library of more than 400 million Fc-variants and screened it against eight Fc-receptors by yeast display and deep sequencing, generating a high-resolution map linking Fc sequence to patterns of receptor recognition. Using these data, we developed FcGPT, a generative protein language model that designs millions of synthetic Fc-variants with user-defined Fc-receptor binding “profiles”. Experimental testing of 2,000 designs across 19 objectives yielded Fc-variants matching prescribed profiles of binding and non-binding across all eight receptors, including synthetic profiles not represented in nature. Success rates ranged from 5% to 100% among successful design tasks, including variants that selectively engage FcγR3A while avoiding FcγR3B (and vice versa), despite their >95% sequence identity. This work extends protein design from creating binders to individual targets to programming precise patterns of molecular recognition across entire families of receptors, offering a new way to engineer interactions between proteins and the immune system.
