## Supplementary Table 1 for "Generative design of antibody Fc interactions by deep mutational learning"

### Sheet: Supplementary Table 1
name	mutations
IgG1	WT
LALA	L234A/L235A
LALA LS	L234A/L235A/M428L/N434S
N297Q	N297Q
AA LS	T307A/E380A/M428L/N434S
QL	T250Q/M428L
QLS	T250Q/M428L/N434S
YTE	M252Y/S254T/T256E
YTE LS	M252Y/S254T/T256E/M428L/N434S
E380A	E380A
E380A LS	E380A/M428L/N434S
AAA	T307A/E380A/N434A
DVNH	D376V/N434H
MLNS	M428L/N434S
N434A	N434A
N434W	N434W
PINH	P257I/N434H
P257I LS	P257I/M428L/N434S
PIQI	P257I/Q311I
PIQI LS	P257I/Q311I/M428L/N434S
D376V LS	D376V/M428L/N434S
SELF	S267E/L328F
SELF LS	S267E/L328F/M428L/N434S
SAEAKA	S298A/E333A/K334A
S324T	S324T
S324T LS	S324T/M428L/N434S
HFST	H268F/S324T
HFST LS	H268F/S324T/M428L/N434S
E345R LS	E345R/M428L/N434S
SEHFST LS	S267E/H268F/S324T/M428L/N434S
KWES	K326W/E333S
RGY LS	E345R/M428L/E430G/N434S/S440Y
ALS	E333A/M428L/N434S
EFTEA	G236A/S267E/H268F/S324T/I332E
EFTEA LS	G236A/S267E/H268F/S324T/I332E/M428L/N434S
I332E	I332E
I332E LS	I332E/M428L/N434S
SDIE	S239D/I332E
SDIE LS	S239D/I332E/M428L/N434S
SDIEAL	S239D/A330L/I332E
SDIEAL LS	S239D/A330L/I332E/M428L/N434S
SDIEGA	G236A/S239D/I332E
SDIEGA LS	G236A/S239D/I332E/M428L/N434S
SDIESA	S239D/S298A/I332E
SDIESA LS	S239D/S298A/I332E/M428L/N434S
SDIEALGA	G236A/S239D/A330L/I332E
SDIEALGA LS	G236A/S239D/A330L/I332E/M428L/N434S
K326W	K326W
E333A	E333A
2a-10	G236E/K288R/K290W/K320M
2b-1	K222I/V302E/L328F/K334E
3a-2	P247L/K248E/K334I
GA	G236A
GAALIE	G236A/A330L/I332E
PD	P238D
V12	E233D/G237D/P238D/H268D/P271G/A330R
LPL	F243L/R292P/Y300L
LPLIL	F243L/R292P/Y300L/V305I/P396L
N297D/S298A	N297D/S298A
N297D/S298N	N297D/S298N
N297D/S298Q	N297D/S298Q
N297D/S298T	N297D/S298T
N297D/S298Y	N297D/S298Y
N297H/S298A	N297H/S298A
N297H/S298N	N297H/S298N
N297H/S298Q	N297H/S298Q
N297H/S298T	N297H/S298T
N297H/S298Y	N297H/S298Y
SGTA	S298G/T299A
T299A	T299A
T299A/K326E	T299A/K326E
K290E/T299A	K290E/T299A
K290N/T299A	K290N/T299A
K290E/T299A/K326E	K290E/T299A/K326E
K290N/T299A/K326E	K290N/T299A/K326E
K326E	K326E
K290E	K290E
K290N	K290N
K290E/K326E	K290E/K326E
K290N/K326E	K290N/K326E
S298G	S298G
N297Q/S298G	N297Q/S298G
N297Q/T299A	N297Q/T299A
N297A/S298G/T299A	N297A/S298G/T299A
N297D/S298G/T299A	N297D/S298G/T299A
N297Q/S298G/T299A	N297Q/S298G/T299A
N297S/S298G/T299A	N297S/S298G/T299A
DTT-IYG	N297D/S298T/K326I/A327Y/L328G
DAT-IYG	N297D/S298A/K326I/A327Y/L328G
HAT-IYG	N297H/S298A/K326I/A327Y/L328G
299A-IYG	T299A/K326I/A327Y/L328G
299A-IEA	T299A/K326I/A327E/L328E
Fc5	E382V/M428I
Fc11	E382V
AglycoT-Fc1004	S298G/T299A/E382V/N390D/M428L
AglycoT-Fc5-2a	S298G/T299A/E382V/M428I
AglycoT-Fc1001	H268P/E294K/S298G/T299A/N361S/E382V/M428L
AglycoT-Fc1004-IYG	S298G/T299A/K326I/A327Y/L328G/E382V/N390D/M428L
AglycoT-MG48	V264E/S298G/T299A/K326I/A327Y/L328G/T350A/E382V/N390D/M428L
AglycoT-MG87	V264E/S298G/T299A/K326I/A327Y/L328G/E382V/N390D/N421S/M428L
AglycoT-MG59	V264E/S298G/T299A/K326I/A327Y/L328G/E382V/N390D/M428L
AglycoT-MG42	V264E/S298G/T299A/K326I/A327Y/L328G/T350A/E382V/N390D/N421S/M428L
Fc49	C229R/E382V/M428I
DHS	L309D/Q311H/N434S
EDHY-IgG1	V264E/L309D/Q311H/N434Y
EDHS-IgG1	V264E/L309D/Q311H/N434S
E233P	E233P
L234V	L234V
L235A	L235A
P238A	P238A
D265A	D265A
N297A	N297A
A327Q	A327Q
P329A	P329A
D270A	D270A
Q295A	Q295A
A327S	A327S
T256A	T256A
K290A	K290A
R255A	R255A
E258A	E258A
S267A	S267A
E272A	E272A
N276A	N276A
D280A	D280A
H285A	H285A
N286A	N286A
T307A	T307A
L309A	L309A
N315A	N315A
K326A	K326A
P331A	P331A
S337A	S337A
A378Q	A378Q
E430A	E430A
H268A	H268A
R301A	R301A
K322A	K322A
R292A	R292A
K414A	K414A
S298A	S298A
S239A	S239A
E269A	E269A
E293A	E293A
Y296F	Y296F
V303A	V303A
A327G	A327G
K338A	K338A
D376A	D376A
K334A	K334A
A339T	A339T
I253A	I253A
S254A	S254A
K288A	K288A
V305A	V305A
Q311A	Q311A
D312A	D312A
K317A	K317A
K360A	K360A
Q362A	Q362A
E382A	E382A
S415A	S415A
S424A	S424A
H433A	H433A
H435A	H435A
Y436A	Y436A
D265N	D265N
D265E	D265E
S267G	S267G
S267T	S267T
D270N	D270N
D270E	D270E
D280N	D280N
E293D	E293D
S298T	S298T
S298N	S298N
R301M	R301M
P331S	P331S
E333Q	E333Q
E333N	E333N
E333D	E333D
K334R	K334R
K334Q	K334Q
K334N	K334N
K334E	K334E
K334V	K334V
K338M	K338M
S267A/H268A	S267A/H268A
E258A/S267A	E258A/S267A
R255A/S267A	R255A/S267A
S267A/E272A	S267A/E272A
T256A/S298A	T256A/S298A
S298A/E333A	S298A/E333A
S298A/K334A	S298A/K334A
EANA	E380A/N434A
L309A/E380A	L309A/E380A
K288A/N434A	K288A/N434A
K320A	K320A
LALAPG	L234A/L235A/P329G
N297QLS	N297Q/M428L/N434S
SAEAKALS	S298A/E333A/K334A/M428L/N434S
LPLILLS	F243L/R292P/Y300L/V305I/P396L/M428L/N434S
E345R	E345R
RGY	E345R/E430G/S440Y
SEHFST	S267E/H268F/S324T
KWESLS	K326W/E333S/M428L/N434S
IEGA	G236A/I332E
IEGALS	G236A/I332E/M428L/N434S
SDIEALYTE	S239D/M252Y/S254T/T256E/A330L/I332E
SDIEALYTELS	S239D/M252Y/S254T/T256E/A330L/I332E/M428L/N434S
K326WLS	K326W/M428L/N434S
L234F	L234F
G237A	G237A
S267E	S267E
H268F	H268F
N297G	N297G
L328E	L328E
L328F	L328F
E340G	E340G
N435W	N435W
K439E	K439E
S440K	S440K
C221D/D222C	C221D/D222C
S228P/L235E	S228P/L235E
F234A/L235A	F234A/L235A
L234A/L235E	L234A/L235E
L234A/G237A	L234A/G237A
GAGA	G236A/G237A
G236N/H268D	G236N/H268D
RR	G236R/L328R
P247I/A339Q	P247I/A339Q
M252Y/T256D	M252Y/T256D
T256D/T307Q	T256D/T307Q
T256D/T307W	T256D/T307W
K326A/E333A	K326A/E333A
K326M/E333S	K326M/E333S
A330S/P331S	A330S/P331S
H433K/N434F	H433K/N434F
E233P/L234V/L235A	E233P/L234V/L235A
L234A/L235A/K322A	L234A/L235A/K322A
L234F/L235E/K322A	L234F/L235E/K322A
L234F/L235Q/K322Q	L234F/L235Q/K322Q
L234F/L235E/P331S	L234F/L235E/P331S
L234S/L235T/G236R	L234S/L235T/G236R
L234A/L235A/G237A	L234A/L235A/G237A
FEA	L234F/L235E/D265A
YWA	L234Y/G236W/S298A
L235A/G237A/E318A	L235A/G237A/E318A
IHH	I253A/H310A/H435A
C6A-74	V259I/N315D/N434Y
DQV	H285D/T307Q/A378V
A327G/A330S/P331S	A327G/A330S/P331S
L234A/L235A/N297A/P329G	L234A/L235A/N297A/P329G
S239D/H268F/S324T/I332E	S239D/H268F/S324T/I332E
VPLIL	L235V/F243L/R292P/Y300L/P396L
YTE-KF	M252Y/S254T/T256E/H433K/N434F
T5A-74	N315D/A330V/N361D/A378V/N434Y
YTE-SDALIE	S239D/M252Y/S254T/T256Y/A330L/I332E
L234A/L235A/G237A/P238S/H268A/A330S/P331S	L234A/L235A/G237A/P238S/H268A/A330S/P331S
L234A/L235A/G237A/N297A	L234A/L235A/G237A/N297A
L234A/L235A/G237A/K322A	L234A/L235A/G237A/K322A
L234A/L235A/D265A	L234A/L235A/D265A
L234A/L235A/D265S	L234A/L235A/D265S
L234A/L235A/L328R	L234A/L235A/L328R
L234A/L235A/P329A	L234A/L235A/P329A
L234A/L235A/P329S	L234A/L235A/P329S
L234A/L235A/P331S	L234A/L235A/P331S
L234A/L235E/G237A	L234A/L235E/G237A
L234A/L235E/G237A/A330S/P331S	L234A/L235E/G237A/A330S/P331S
L234A/L235Q/K322Q	L234A/L235Q/K322Q
L234A/G237A/A330V	L234A/G237A/A330V
L235A/G237A	L235A/G237A
L235E	L235E
L235G/G236R	L235G/G236R
L235R/G236R/S239K/A327G/A330S/P331S	L235R/G236R/S239K/A327G/A330S/P331S
P238S	P238S
D265A/P329A	D265A/P329A
D265S	D265S
S267K	S267K
V273E	V273E
N297A/K322A	N297A/K322A
N297H	N297H
N297S	N297S
S298N/T299A/Y300S	S298N/T299A/Y300S
L328R	L328R
P329G	P329G
A330V	A330V
V308P	V308P
M252Y/V308P/N343Y	M252Y/V308P/N343Y
E430G	E430G
S239D/K274Q/Y296F/Y300F/L309V/I332E/A339T/V397M	S239D/K274Q/Y296F/Y300F/L309V/I332E/A339T/V397M
V215A	V215A
N325S/L328F	N325S/L328F
T393A	T393A
V215A/E269R/K322A	V215A/E269R/K322A
M428L/N434A	M428L/N434A
M428V	M428V
S254T/V308P/N434A	S254T/V308P/N434A
L234Y/L235Q/G236W/S239M/H268D/D270E/S298A/K326D/A330M/K334E	L234Y/L235Q/G236W/S239M/H268D/D270E/S298A/K326D/A330M/K334E
G236A/H268F/S324T/I332E	G236A/H268F/S324T/I332E
F243L	F243L
D270E/K326D/A330M/K334E	D270E/K326D/A330M/K334E
